# Efficient detection and typing of phage-plasmids

**DOI:** 10.1101/2025.08.29.673033

**Authors:** Karina Ilchenko, Remy A. Bonnin, Eduardo PC Rocha, Eugen Pfeifer

## Abstract

Phage-plasmids are temperate phages that replicate as plasmids during lysogeny. Despite their high diversity, they carry genes similar to phages and plasmids. This leads to gene exchanges, and to the formation of hybrid or defective elements, which limits accurate detection of phage-plasmids.

To address this challenge, we present tyPPing, an easy-to-use method that efficiently detects and types phage-plasmids with high accuracy. It searches for distinct frequencies and sets of conserved proteins to separate phage-plasmids from plasmids and phages. tyPPing’s strength comes from both its precise predictions and its ability to systematically type phage-plasmids, including the assignment of confidence levels. We tested tyPPing on current databases and a collection of incomplete (draft) genomes. While predictions rely on the quality of assemblies, we detected high-quality phage-plasmids and experimentally proved them to be functional. Compared to other classification methods, tyPPing is designed to detect distinct types of phage-plasmids, and surpasses other tools in terms of sensitivity and scalability. Phage-plasmids are highly diverse, making the systematic identification of new types a difficult task. By combining tyPPing with other tools, however, we show a valuable foundation for addressing this challenge.
