## Supplementary material for "Efficient detection and typing of phage-plasmids": Table S3

### Sheet: Feuil1
Source	Strain	P-P	Confidence	Contig_list	Size (bp)	Confidence	Contig_list	Size (bp)	Confidence	Size (bp)	Inducible
	ID	type	(short read)	(short read)	(short read)	(long read)	(long read)	(long read)	(hybrid)	(hybrid)	(in virion)
	163A9	P1_1	High	contig_00023; contig_00114; contig_00124; contig_00105; contig_00164	93694	not detected	contig_11 (12)	49521	High	99775	Yes
	166F4	pSLy3	High	contig_00029;	109551	High	contig_2	110847	High		No
				contig_00035
	169C2	N15	High	contig_0025;	42516	High	contig_3; contig_11	54351	High	47549	Yes
				contig_0035
Pfeifer et al., 2022,	169C2	SSU5_	High	contig_0015	114045	not	contig_13 (49)	90215	Medium	111978	Yes
PMID		pHCM2				detected
36154183	170E4	N15	High	contig_0036;	45372	High	contig_54	62403	High	47549	Yes
				contig_0047
	170E4	SSU5_pHCM2	High	contig_0013	115079	not	contig_42 (19)	27118	High	115002	Yes
						detected
	171A5	N15	High	contig_0030;	44647	High	contig_22;	44774	High	47549	Yes
				contig_0037			contig_18
	171A5	SSU5_pHCM2	High	contig_0020	120429	not	contig_20 (20)	46617	High	120384	Yes
						detected
	211G7	SSU5_pHCM2	Medium	contig_00029; contig_00040; contig_00102	109572	not detected	contig_6 (51)	91097	Medium	104171	Yes
This work	170D8	P1_2	not	NA	NA	Medium	contig_18	73118	High	90188	Yes
			detected
	174J8	P1_1	High	contig_00020	94468	not	contig_13 (12)	17222	High	97472	Yes
						detected
	204G7	N15	High	contig_0038;	46725	High	contig_10;	59047	High	47251	Yes
				contig_0054			contig_6
